# Plastic Leachate Exposure Drives Antibiotic Resistance and Virulence in Marine Bacterial Communities

**DOI:** 10.1101/2023.02.13.528379

**Authors:** Eric J. Vlaanderen, Timothy M. Ghaly, Lisa R. Moore, Amaranta Focardi, Ian T. Paulsen, Sasha G. Tetu

## Abstract

Plastic pollution is a serious global problem, with more than 12 million tonnes of plastic waste entering the oceans every year. Plastic debris can have considerable impacts on microbial community structure and functions in marine environments, and has been associated with an enrichment in pathogenic bacteria and antimicrobial resistance (AMR) genes. However, our understanding of these impacts is largely restricted to microbial assemblages on plastic surfaces. It is therefore unclear whether these effects are driven by the surface properties of plastics, providing an additional niche for certain microbes residing in biofilms, and/or chemicals leached from plastics, the effects of which could extend to surrounding planktonic bacteria. Here, we examine the effects of polyvinyl chloride (PVC) plastic leachate exposure on the relative abundance of genes associated with bacterial pathogenicity and AMR within a seawater microcosm community. We show that PVC leachate, in the absence of plastic surfaces, drives an enrichment in AMR and virulence genes. In particular, leachate exposure significantly enriches AMR genes that confer multidrug, aminoglycoside and peptide antibiotic resistance. Additionally, enrichment of genes involved in the extracellular secretion of virulence proteins was observed among pathogens of marine organisms. This study provides the first evidence that chemicals leached from plastic particles alone can enrich genes related to microbial pathogenesis within a bacterial community, expanding our knowledge of the environmental impacts of plastic pollution with potential consequences for human and ecosystem health.
