## Supplementary Tables 1-7 for "Plastic Leachate Exposure Drives Antibiotic Resistance and Virulence in Marine Bacterial Communities"

### Sheet: 1. PathoFact Rel. Ab.
Supplementary Table 1. ANOVA and Tukey-HSD results for AMR, virulence, and toxin genes based on PathoFact output
		a) Relative Abundance, Gene Counts, and Fold Changes (against SW) for AMR, Virulence, and Toxin Genes
		AMR			Virulence			Toxin
	Treatment	Gene Count	Relative Abundance (TPM mean)	Fold Change against SW (TPM)	Gene Count	Relative Abundance (TPM mean)	Fold Change against SW (TPM)	Gene Count	Relative Abundance (TPM mean)	Fold Change against SW (TPM)
	SW	416	573 ± 38	1	126808	166,008 ± 4,795	1	9534	12,337 ± 477	1
	PVC 1%	536	734 ± 72	1.4	145636	183,520 ± 3,818	1.1	11459	13,713 ± 800	1.1
	PVC 10%	451	1,356 ± 219	2.4	105992	195,060 ± 10,773	1.2	8493	16,228 ± 1497	1.3
	Zn Low	496	644 ± 27	1.1	140706	177,594 ± 4,401	1.1	10665	12,964 ± 447	1.1
	Zn High	340	587 ± 53	1	103727	150,481 ± 4,506	0.9	7683	10,148 ± 787	0.8
	b) Relative Abundance of AMR Genes One-way ANOVA (SW, PVC1, PVC10)							d) Relative Abundance of Virulence Genes One-way ANOVA (SW, PVC1, PVC10)							f) Relative Abundance of Toxin Genes One-way ANOVA (SW, PVC1, PVC10)
		Df	Sum Sq	Mean Sq	F value	Pr(>F)			Df	Sum Sq	Mean Sq	F value	Pr(>F)			Df	Sum Sq	Mean Sq	F value	Pr(>F)
	treatment	2	1.04764e+06	523818	10.265	0.008		treatment	2	1.28741e+09	6.43703e+08	4.465	0.056		treatment	2	2.34811e+07	1.17406e+07	3.652	0.082
	Residuals	7	357209	51029.9	NA	NA		Residuals	7	1.00919e+09	1.4417e+08	NA	NA		Residuals	7	2.25034e+07	3.21478e+06	NA	NA
	c) Relative Abundance of AMR Genes TukeyHSD (SW, PVC1, PVC10)							e) Relative Abundance of Virulence Genes TukeyHSD (SW, PVC1, PVC10)							g) Relative Abundance of Toxin Genes TukeyHSD (SW, PVC1, PVC10)
	comparison	estimate	conf low	conf high	p adj	p adj signif		comparison	estimate	conf low	conf high	p adj	p adj signif		comparison	estimate	conf low	conf high	p adj	p adj signif
	SW -> PVC1	161.105	-347.013	669.223	0.638	ns		SW -> PVC1	17511.2	-9496.7	44519	0.206	ns		SW -> PVC1	1375.31	-2657.69	5408.31	0.598	ns
	SW -> PVC10	783.209	240.008	1326.41	0.009	**		SW ->PVC10	29051.9	179.26	57924.5	0.049	*		SW ->PVC10	3890.31	-421.142	8201.77	0.074	ns
	PVC1 -> PVC10	622.104	113.986	1130.22	0.021	*		PVC1 -> PVC10	11540.7	-15467.2	38548.6	0.46	ns		PVC1 -> PVC10	2515	-1517.99	6548	0.227	ns
	h) Relative Abundance of AMR Genes One-way ANOVA (SW, ZnL, ZnH)							j) Relative Abundance of Virulence Genes One-way ANOVA (SW, ZnL, ZnH)							l) Relative Abundance of Toxin Genes One-way ANOVA (SW, ZnL, ZnH)
		Df	Sum Sq	Mean Sq	F value	Pr(>F)			Df	Sum Sq	Mean Sq	F value	Pr(>F)			Df	Sum Sq	Mean Sq	F value	Pr(>F)
	treatment	2	9767.02	4883.51	1.267	0.347		treatment	2	9.93152e+08	4.96576e+08	7.249	0.025		treatment	2	1.07727e+07	5.38636e+06	6.458	0.032
	Residuals	6	23118.9	3853.16	NA	NA		Residuals	6	4.11032e+08	6.85054e+07	NA	NA		Residuals	6	5.00472e+06	834120	NA	NA
	i) Relative Abundance of AMR Genes TukeyHSD (SW, ZnL, ZnH)							k) Relative Abundance of Virulence Genes TukeyHSD (SW, ZnL, ZnH)							m) Relative Abundance of Toxin Genes TukeyHSD (SW, ZnL, ZnH)
	comparison	estimate	conf low	conf high	p adj	p adj signif		comparison	estimate	conf low	conf high	p adj	p adj signif		comparison	estimate	conf low	conf high	p adj	p adj signif
	SW -> ZnL	71.104	-74.362	216.569	0.356	ns		SW -> ZnL	11585.9	-7810.25	30982	0.238	ns		SW -> ZnL	627.142	-1513.12	2767.4	0.661	ns
	SW -> ZnH	14.038	-159.827	187.902	0.967	ns		SW -> ZnH	-15527.3	-38710.1	7655.49	0.18	ns		SW -> ZnH	-2189.55	-4747.65	368.552	0.087	ns
	ZnL -> ZnH	-57.066	-222.009	107.877	0.569	ns		ZnL -> ZnH	-27113.2	-49106.3	-5120.04	0.021	*		ZnL -> ZnH	-2816.69	-5243.52	-389.864	0.028	*

### Sheet: 2. PathoFact AMR Div.
Supplementary Table 2. PERMANOVA, ANOVA and Tukey-HSD results for beta diversity, Shannon-Weiner diversity, and Simpson diversity of AMR genes based on PathoFact output
	a) Beta Diversity of AMR Genes PERMANOVA (SW, PVC1, PVC10, ZnL, ZnH) (permutations: 999, method = "bray")
		Df	SumOfSqs	R2	F	Pr(>F)
	Class	4	1.79108	0.569202	3.63351	0.001
	Residual	11	1.35557	0.430798	NA	NA
	Total	15	3.14666	1	NA	NA
	b) Shannon-Weiner Diversity of AMR Genes One-way ANOVA (SW, PVC1, PVC10)							d) Simpson Diversity of AMR Genes One-way ANOVA (SW, PVC1, PVC10)
		Df	Sum Sq	Mean Sq	F value	Pr(>F)			Df	Sum Sq	Mean Sq	F value	Pr(>F)
	treatment	2	1.135	0.568	4.741	0.05		treatment	2	0.001	0.001	2.029	0.202
	Residuals	7	0.838	0.12	NA	NA		Residuals	7	0.002	0	NA	NA
	c) Shannon-Weiner Diversity of AMR Genes TukeyHSD (SW, PVC1, PVC10)							e) Simpson Diversity of AMR Genes TukeyHSD (SW, PVC1, PVC10)
	comparison	estimate	conf low	conf high	p adj	p adj signif		comparison	estimate	conf low	conf high	p adj	p adj signif
	SW -> PVC1	-0.14	-0.918	0.639	0.86	ns		SW -> PVC1	-0.005	-0.043	0.034	0.928	ns
	SW -> PVC10	-0.804	-1.636	0.028	0.057	ns		SW -> PVC10	-0.026	-0.067	0.015	0.217	ns
	PVC1 -> PVC10	-0.664	-1.443	0.114	0.09	ns		PVC1 -> PVC10	-0.021	-0.06	0.017	0.295	ns

### Sheet: 3. PathoFact AMR Cat.
Supplementary Table 3. ANOVA and Tukey-HSD results for AMR gene categories based on PathoFact output
.
	a) AMR Categories ANOVA (SW, PVC1, PVC10)								b) AMR Categories TukeyHSD (SW, PVC1, PVC10)
	Category		Df	Sum Sq	Mean Sq	F value	Pr(>F)		Category	comparison	estimate	conf low	conf high	p adj	p adj signif
	aminoglycoside	treatment	2	30584.7	15292.4	53.8	6e-05		aminoglycoside	SW -> PVC1	49.256	11.333	87.178	0.016	*
		Residuals	7	1989.7	284.243	NA	NA			SW -> PVC10	140.323	99.782	180.864	5e-05	****
	aminoglycoside;aminocoumarin	treatment	2	12828.6	6414.29	6.65	0.024			PVC1 -> PVC10	91.067	53.145	128.99	0.0005	***
		Residuals	7	6752.15	964.593	NA	NA		aminoglycoside:aminocoumarin	SW -> PVC1	22.37	-47.49	92.229	0.633	ns
	beta-lactam	treatment	2	102.398	51.199	0.152	0.861			SW -> PVC10	88.283	13.601	162.966	0.024	*
		Residuals	7	2352.71	336.101	NA	NA			PVC1 -> PVC10	65.914	-3.946	135.773	0.063	ns
	fluoroquinolone	treatment	2	42.579	21.289	0.132	0.879		MLS	PVC10 -> PVC1	12.959	-5.093	31.011	0.156	ns
		Residuals	7	1129.58	161.368	NA	NA			PVC10 -> SW	31.681	12.382	50.979	0.005	**
	glycopeptide	treatment	2	169.225	84.613	0.924	0.44			PVC1 -> SW	18.722	0.669	36.774	0.043	*
		Residuals	7	640.695	91.528	NA	NA		multidrug	SW -> PVC1	54.68	-272.811	382.172	0.877	ns
	MLS	treatment	2	1525.42	762.708	11.841	0.006			SW -> PVC10	438.759	88.655	788.862	0.019	*
		Residuals	7	450.885	64.412	NA	NA			PVC1 -> PVC10	384.078	56.587	711.57	0.025	*
	multidrug	treatment	2	353866	176933	8.347	0.014		peptide	SW -> PVC1	2.707	-43.133	48.547	0.984	ns
		Residuals	7	148386	21198	NA	NA			SW -> PVC10	102.792	53.787	151.796	0.001	**
	peptide	treatment	2	21538.6	10769.3	25.93	0.001			PVC1 -> PVC10	100.085	54.245	145.925	0.0009	***
		Residuals	7	2907.23	415.318	NA	NA
	phenicol	treatment	2	141.174	70.587	2.043	0.2
		Residuals	7	241.817	34.545	NA	NA
	tetracycline	treatment	2	249.035	124.517	0.542	0.604
		Residuals	7	1608.14	229.734	NA	NA
	unclasssified	treatment	2	4313.45	2156.72	0.832	0.474
		Residuals	7	18150.2	2592.88	NA	NA

### Sheet: 4. PathoFact Resistance Mech.
Supplementary Table 4. ANOVA and Tukey-HSD results for AMR resistance mechanisms based on PathoFact output
	a) Resistance Mechanisms ANOVA (SW, PVC1, PVC10)								b) Resistance Mechanisms TukeyHSD Results (SW, PVC1, PVC10)
	Category		Df	Sum Sq	Mean Sq	F value	Pr(>F)		Category	comparison	estimate	conf low	conf high	p adj	p adj signif
	antibiotic efflux	treatment	2	512287	256144	8.8436	0.012		antibiotic efflux	SW -> PVC1	98.963	-283.843	481.77	0.737	ns
		Residuals	7	202746	28963.8	NA	NA			SW -> PVC10	542.299	133.061	951.537	0.014	*
	antibiotic inactivation	treatment	2	1588.69	794.346	2.68817	0.136			PVC1 -> PVC10	443.336	60.529	826.142	0.027	*
		Residuals	7	2068.48	295.497	NA	NA		antibiotic target alteration	PVC1 -> SW	22.533	-11.739	56.804	0.199	ns
	antibiotic target alteration	treatment	2	10665.5	5332.73	22.9712	0.001			PVC1 -> PVC10	77.953	43.681	112.224	0.0007	***
		Residuals	7	1625.04	232.148	NA	NA			SW -> PVC10	55.42	18.782	92.058	0.007	**
	antibiotic target protection	treatment	2	125.6	62.8	6.20134	0.028		antibiotic target protection	PVC10 -> PVC1	3.901	-3.257	11.059	0.305	ns
		Residuals	7	70.8878	10.1268	NA	NA			PVC10 -> SW	9.113	1.461	16.765	0.024	*
	antibiotic target replacement	treatment	2	24.027	12.0135	1.3351	0.323			PVC1 -> SW	5.212	-1.946	12.37	0.15	ns
		Residuals	7	62.9874	8.9982	NA	NA
	reduced permeability to antibiotic	treatment	2	67.0838	33.5419	1.72089	0.247
		Residuals	7	136.437	19.491	NA	NA

### Sheet: 5. SeqScreen Virulence Rel. Ab.
Supplementary Table 5. ANOVA and Tukey-HSD results for virulence relative abundance based on SeqScreen output
		a) Relative Abundance, Gene Counts, and Fold Changes (against SW) for Virulence Genes					b) Relative Abundance of Virulence Genes One-way ANOVA (SW, PVC1, PVC10)
		Virulence						Df	Sum Sq	Mean Sq	F value	Pr(>F)
	Treatment	Gene Count	Relative Abundance (TPM mean)	Fold Change against SW (TPM)			treatment	2	5.00824e+06	2.50412e+06	12.98	0.004
	SW	3957	4,474 ± 167	1			Residuals	7	1.35042e+06	192916	NA	NA
	PVC 1%	4830	5,667 ± 179	1.3
	PVC 10%	3512	6,261 ± 365	1.4
	Zn Low	4529	5,418 ± 129	1.2			c) Relative Abundance of Virulence Genes TukeyHSD (SW, PVC1, PVC10)
	Zn High	3183	4,474 ± 341	1
							comparison	estimate	conf low	conf high	p adj	p adj signif
							SW -> PVC1	1193.27	205.31	2181.22	0.022	*
							SW -> PVC10	1787.55	731.377	2843.71	0.004	**
							PVC1 -> PVC10	594.28	-393.675	1582.23	0.247	ns
							d) Relative Abundance of Virulence Genes One-way ANOVA (SW, ZnL, ZnH)
								Df	Sum Sq	Mean Sq	F value	Pr(>F)
							treatment	2	1.98133e+06	990665	9.927	0.013
							Residuals	6	598799	99799.8	NA	NA
							e) Relative Abundance of AMR Genes TukeyHSD (SW, ZnL, ZnH)
							comparison	estimate	conf low	conf high	p adj	p adj signif
							SW -> ZnL	944.507	204.191	1684.82	0.018	*
							SW -> ZnH	0.657	-884.191	885.504	1	ns
							ZnL -> ZnH	-943.851	-1783.29	-104.411	0.032	*

### Sheet: 6. SeqScreen Virulence Div.
Supplementary Table 6. PERMANOVA, ANOVA and Tukey-HSD results for beta diversity, Shannon-Weiner diversity, and Simpson diversity of AMR genes based on SeqScreen output
	a) Beta Diversity of Virulence Genes PERMANOVA Results (permutations: 999, method = "bray")
		Df	SumOfSqs	R2	F	Pr(>F)
	Class	4	1.93811	0.591431	3.9808	0.001
	Residual	11	1.33888	0.408569	NA	NA
	Total	15	3.27699	1	NA	NA
	b) Shannon-Weiner Diversity of Virulence Genes One-way ANOVA (SW, PVC1, PVC10)							d) Simpson Diversity of Virulence Genes One-way ANOVA (SW, PVC1, PVC10)
		Df	Sum Sq	Mean Sq	F value	Pr(>F)			Df	Sum Sq	Mean Sq	F value	Pr(>F)
	treatment	2	3.124	1.562	14.242	0.003		treatment	2	0	0	2.978	0.116
	Residuals	7	0.768	0.11	NA	NA		Residuals	7	0	0	NA	NA
	c) Shannon-Weiner Diversity of Virulence Genes TukeyHSD (SW, PVC1, PVC10)							e) Simpson Diversity of Virulence Genes TukeyHSD (SW, PVC1, PVC10)
	comparison	estimate	conf low	conf high	p adj	p adj signif		comparison	estimate	conf low	conf high	p adj	p adj signif
	SW -> PVC1	-0.293	-1.038	0.452	0.512	ns		SW -> PVC1	-0.001	-0.009	0.008	0.959	ns
	SW -> PVC10	-1.358	-2.154	-0.562	0.004	**		SW -> PVC10	-0.007	-0.016	0.002	0.14	ns
	PVC1 -> PVC10	-1.065	-1.81	-0.32	0.01	**		PVC1 -> PVC10	-0.006	-0.014	0.003	0.165	ns

### Sheet: 7. SeqScreen Virulence Cat.
Supplementary Table 7. ANOVA and Tukey-HSD results for virulence categories based on SeqScreen output
	a) Virulence Categories ANOVA (SW, PVC1, PVC10)								b) Virulence Categories TukeyHSD (SW, PVC1, PVC10)
	Category		Df	Sum Sq	Mean Sq	F value	Pr(>F)		Category	comparison	estimate	conf low	conf high	p adj	p adj signif
	Bacterial counter signalling	treatment	2	54688.1	27344	33.951	0.00025		Bacterial counter signaling	SW -> PVC1	74.539	10.704	138.373	0.026	*
		Residuals	7	5637.8	805.4	NA	NA			SW -> PVC10	189.244	121.002	257.487	0.0002	***
	Cytotoxicity	treatment	2	12067.8	6033.88	1.534	0.28			PVC1 -> PVC10	114.706	50.871	178.541	0.003	**
		Residuals	7	27531.9	3933.13	NA	NA		Secretion	SW -> PVC1	834.494	353.312	1315.68	0.003	**
	Induce inflammation	treatment	2	6623.09	3311.55	1.919	0.217			SW -> PVC10	1777.09	1262.68	2291.49	5e-05	****
		Residuals	7	12078.9	1725.56	NA	NA			PVC1 -> PVC10	942.595	461.413	1423.78	0.002	**
	Secretion	treatment	2	4.74408e+06	2.37204e+06	51.833	6e-05		Toxin Synthase	SW -> PVC1	-104.002	-259.352	51.347	0.189	ns
		Residuals	7	320341	45763	NA	NA			SW -> PVC10	-268.975	-435.051	-102.899	0.005	**
	Toxin synthase	treatment	2	110752	55375.8	11.609	0.006			PVC1 -> PVC10	-164.973	-320.322	-9.623	0.039	*
		Residuals	7	33389.8	4769.97	NA	NA		Virulence activity	SW -> PVC1	63.967	-71.566	199.501	0.396	ns
	Virulence activity	treatment	2	62966.5	31483.2	8.671	0.013			SW -> PVC10	-126.677	-271.568	18.215	0.083	ns
		Residuals	7	25414.8	3630.69	NA	NA			PVC1 -> PVC10	-190.644	-326.177	-55.11	0.011	*
	Virulence regulator	treatment	2	189997	94998.5	4.541	0.054
		Residuals	7	146439	20919.8	NA	NA
